# Plasticity of Neural Connections Underlying Oxytocin-mediated Parental Behaviors of Male Mice

**DOI:** 10.1101/2021.10.20.465207

**Authors:** Kengo Inada, Mitsue Hagihara, Kazuko Tsujimoto, Takaya Abe, Ayumu Konno, Hirokazu Hirai, Hiroshi Kiyonari, Kazunari Miyamichi

**Author notes:** Correspondence (K.I.), (K.M.).

## Abstract

The adult brain can flexibly adapt behaviors to specific life-stage demands. For example, while sexually naïve male mice are aggressive to the conspecific young, they start to provide caregiving to infants around the time when their own young are expected. How such behavioral plasticity is implemented at the level of neural connections remains poorly understood. Using viral-genetic approaches, here we establish hypothalamic oxytocin neurons as key regulators of parental caregiving behaviors of male mice. We then used rabies virus-mediated unbiased screen to identify excitatory neural connections originating from the lateral hypothalamus to the oxytocin neurons to be drastically strengthened when male mice become fathers. These connections are functionally relevant, as their activation suppresses pup-directed aggression in virgin males. These results demonstrate the life-stage associated, long-distance, and cell-type-specific plasticity of neural connections in the hypothalamus, the brain region classically assumed to be hard-wired.

**Highlight:**

– OT is indispensable for parental caregiving behavior of male mice
– Activation of OT neurons triggers paternal caregiving behavior in otherwise infanticidal sexually-naïve male mice partly via OT ligand
– Unbiased rabies virus-mediated screening reveals enhanced connectivity originated from excitatory LHA neurons to OT neurons in fathers.
– This structural plasticity can support behavioral plasticity
