## Supplemental tables for "Plasticity of Neural Connections Underlying Oxytocin-mediated Parental Behaviors of Male Mice"

### Sheet: Table S1
Table S1. List of abbreviations, related to Figure 4.
Acronym	Name
ACB	Nucleus accumbens
aco	anterior commissure, olfactory limb
AHN	Anterior hypothalamic nucleus
ARH	Arcuate hypothalamic nucleus
AVPV	Anteroventral periventricular nucleus
BLAa	Basolateral amygdalar nucleus, anterior part
BMAa	Basomedial amygdalar nucleus, anterior part
BST	Bed nuclei of the stria terminalis
CEA	Central amygdalar nucleus
DMH	Dorsomedial nucleus of the hypothalamus
LHA	Lateral hypothalamic area
LPO	Lateral preoptic area
LS	Lateral septal nucleus
MEA	Medial amygdalar nucleus
MEPO	Median preoptic nucleus
MPNl	MPNl Medial preoptic nucleus, lateral part
MPNm	Medial preoptic nucleus, medial part
MPO	Medial preoptic area
MS	Medial septal nucleus
NDB	Diagonal band nucleus
OV	Vascular organ of the lamina terminalis
PVH	Paraventricular hypothalamic nucleus
Pvpo	Periventricular hypothalamic nucleus, preoptic part
PVT	Paraventricular nucleus of the thalamus
RCH	Retrochiasmatic area
RE	Nucleus of reuniens
SCH	Suprachiasmatic nucleus
SF	Septofimbrial nucleus
SFO	Subfornical organ
SI	Substantia innominata
SO	Supraoptic nucleus
VLPO	Ventrolateral preoptic nucleus
VMHc	Ventromedial hypothalamic nucleus, central part
VMHdm	Ventromedial hypothalamic nucleus, dorsomedial part
VMHvl	Ventromedial hypothalamic nucleus, ventrolateral part

### Sheet: Table S2
Table S2. Complete data set of input fraction, related to Figure 4.
Region name	Father1	Father2	Father3	Father4	Father5	Father6	Father7	Father_Ave	Father_SEM		Region name	Virgin male1	Virgin male2	Virgin male3	Virgin male4	Virgin male5	Virgin male6	Virgin male7	Virgin male8	Virgin male_Ave	Virgin male_SEM
ACB	0.00225861	0.00257732	0.00575013	0.00397878	0.0027933	0	0	0.00247973	0.000719942		ACB	0	0	0	0.00106326	0	0.0008285	0.00121581	0.00254453	0.000706512	0.000300429
BMAa	0	0	0.00365917	0	0	0	0	0.000522739	0.000483962		BMAa	0.00120192	0	0	0	0.000375799	0	0.000607903	0.00203562	0.000527656	0.000245961
BLAa	0.00338792	0.00412371	0	0.00198939	0.0111732	0.000518941	0	0.00302759	0.00138052		BLAa	0	0	0	0	0.0011274	0.00372825	0	0.00152672	0.000797796	0.000440347
SF	0.00225861	0.00206186	0.00418191	0.00066313	0	0	0	0.00130936	0.000558419		SF	0	0	0	0.00425306	0.0011274	0.0024855	0.00121581	0.00254453	0.00145329	0.000509192
NDB	0.00621118	0.00154639	0.00679561	0.0132626	0.00446927	0	0	0.00461215	0.00165442		NDB	0	0	0	0.00372142	0.0011274	0.00124275	0.00607903	0.00305344	0.001903	0.000728559
Sl	0.00225861	0.00412371	0.00836383	0	0.0100559	0	0	0.00354314	0.00146596		Sl	0.00540865	0	0.00547077	0.0132908	0	0	0	0.00356234	0.00346657	0.00154304
CEA	0.00903444	0.00824742	0.0109775	0.00928382	0.00949721	0.0171251	0.00384123	0.00971524	0.00138398		CEA	0.00180288	0	0.00143968	0.00744285	0.00751597	0.00869925	0.00243161	0.00305344	0.00404821	0.001097
MS	0.00282326	0	0	0.00331565	0.00167598	0.00467047	0	0.00178362	0.000659582		MS	0.00420673	0	0.00748632	0	0.00450958	0.0074565	0.00668693	0.00559796	0.004493	0.00100182
MEA	0.014681	0.00206186	0.00679561	0.00928382	0.0117318	0.0150493	0.00128041	0.00869769	0.00196064		MEA	0.00180288	0	0	0.00478469	0.0210447	0.003314	0.00364742	0.00916031	0.00546925	0.00229782
RE	0	0	0	0	0.00782123	0	0.00640205	0.0020319	0.00122272		RE	0.0132212	0	0	0.0106326	0.00300639	0.00538525	0.00121581	0.00305344	0.00456433	0.00162993
VLPO	0.0248447	0.0123711	0.0224778	0.0132626	0	0.0129735	0	0.0122757	0.00339543		VLPO	0	0	0.00662252	0	0.0124014	0.0157415	0.0133739	0.0157761	0.00798941	0.00238008
OV	0.00621118	0.00412371	0.00313643	0	0.00893855	0.00415153	0	0.00379449	0.00112274		OV	0.0228365	0	0.00374316	0.00744285	0.011274	0.0120133	0.00668693	0.00712468	0.00889017	0.00225531
SCH	0.0107284	0.00618557	0.0188186	0.0198939	0.0145251	0.008822	0	0.0112819	0.00247888		SCH	0.0174279	0.0043573	0.00604665	0.0111643	0.0139045	0.0140845	0.0115502	0.00763359	0.0107711	0.00147464
RCH	0.0186335	0.0149485	0.0104548	0.0232095	0.0156425	0.00934094	0.0166453	0.0155536	0.0016553		RCH	0.00961538	0.0566449	0.026778	0.020202	0.0127772	0.00207125	0	0.00356234	0.0164564	0.00617457
VMHc	0.0141163	0.0216495	0.0193413	0.0212202	0.0150838	0.026466	0.00512164	0.0175713	0.00241303		VMHc	0.0180288	0.0043573	0.0169882	0.0175439	0.0195415	0.0194698	0.00972644	0.021374	0.0158787	0.00191919
PVT	0.0135517	0.0180412	0.0135912	0.0145889	0.0184358	0.0171251	0.00896287	0.0148995	0.00116231		PVT	0.0138221	0	0.0299453	0.000531632	0.0199173	0.0356255	0.0115502	0.0122137	0.0154507	0.00419582
MPNl	0.0372671	0.0216495	0.0355463	0.0411141	0.0290503	0.0555267	0	0.0314506	0.00608547		MPNl	0.0120192	0.0087146	0.0348402	0.0366826	0.0195415	0.0360398	0.0389058	0.0259542	0.0265872	0.00393864
LHA	0.0474308	0.0778351	0.0454783	0.0179045	0.0888268	0.0399585	0.0640205	0.0544935	0.00844616		LHA	0.0282452	0	0.0103657	0.0435938	0.0432168	0.0252693	0.0218845	0.0117048	0.023035	0.00512794
SFO	0.0271033	0.021134	0.0512284	0.035809	0.0223464	0.035288	0.0140845	0.0295705	0.00430932		SFO	0.0324519	0.0326797	0.0302332	0.0143541	0.0300639	0.01657	0.0370821	0.0239186	0.0271692	0.00268515
VMHvl	0.0203275	0.0412371	0.0512284	0.0238727	0.0307263	0.0342501	0.0320102	0.0333789	0.00364421		VMHvl	0.0426683	0.0087146	0.0230348	0.0191388	0.0244269	0.038111	0.0151976	0.021374	0.0240833	0.00372981
LS	0.0158103	0.0175258	0.0376372	0.0384615	0.0536313	0.0467047	0.00896287	0.0312477	0.00598643		LS	0.0132212	0	0.040023	0.0324296	0.0450958	0.0306545	0.0455927	0.0386768	0.0307117	0.00534815
LPO	0.00169396	0.0247423	0.0125457	0.0311671	0.0150838	0.0332122	0	0.0169207	0.00467348		LPO	0.0120192	0.0217865	0.0408868	0.0552897	0.0217963	0.0385253	0.049848	0.0371501	0.0346628	0.00493708
VMHdm	0.012987	0.0118557	0.0156822	0.0165782	0.0139665	0.0119357	0.0102433	0.0133212	0.000785737		VMHdm	0.0540865	0.0043573	0.0322488	0.0233918	0.0266817	0.029826	0.0170213	0.0259542	0.026696	0.00466864
MEPO	0.0191982	0.0350515	0.074229	0.0318302	0.0396648	0.0389206	0.0102433	0.0355911	0.00706564		MEPO	0.0360577	0.0152505	0.048949	0.0308347	0.0308155	0.0343828	0.049848	0.048855	0.0368741	0.00396331
MPO	0.0220215	0.0582474	0.0334553	0.0344828	0.0234637	0.0404774	0.0448143	0.0367089	0.00440433		MPO	0.0282452	0.0501089	0.0380075	0.0329612	0.0574972	0.0600663	0.0522796	0.048855	0.0460026	0.00383984
MPNm	0.0570299	0.0381443	0.0658651	0.0736074	0.047486	0.0985989	0.0460948	0.0609752	0.00719867		MPNm	0.0144231	0.0827887	0.0466456	0.0579479	0.0300639	0.0650373	0.0832827	0.0661578	0.0557934	0.00804199
PVpo	0.0722756	0.0458763	0.0182959	0.0404509	0.0340782	0.0207577	0.0985915	0.0471894	0.0101257		PVpo	0.0546875	0.122004	0.040311	0.0744285	0.0285607	0.0405965	0.0419453	0.0346056	0.0546424	0.0101356
ARH	0.111801	0.0572165	0.0439101	0.0702918	0.0776536	0.0721328	0.111396	0.0777717	0.00897328		ARH	0.0895433	0.0631808	0.0958825	0.0584795	0.0642616	0.0443248	0.0297872	0.0681934	0.0642066	0.0071535
AVPV	0.0756635	0.0706186	0.0313643	0.0974801	0.0513966	0.0508563	0.0473752	0.0606792	0.00768863		AVPV	0.0805288	0.176471	0.0751512	0.0701754	0.0590004	0.0550953	0.119149	0.0402036	0.0844718	0.0144938
BST	0.068323	0.114433	0.0684788	0.0689655	0.105028	0.0965231	0.0576184	0.0827671	0.00772384		BST	0.0432692	0.0718954	0.101353	0.0372142	0.096956	0.112676	0.0796353	0.104835	0.0809793	0.009409
DMH	0.0976849	0.071134	0.0292734	0.0517241	0.073743	0.0679813	0.0717029	0.0661777	0.00739432		DMH	0.150841	0.0261438	0.104521	0.136629	0.0665163	0.0410108	0.0431611	0.0854962	0.0817899	0.0152022
SO	0.110672	0.101031	0.096184	0.08687	0.0787709	0.0742086	0.167734	0.10221	0.0110393		SO	0.103365	0.187364	0.031097	0.0845295	0.0924464	0.094449	0.081459	0.128753	0.100433	0.0147307
AHN	0.0717109	0.0902062	0.155254	0.105438	0.0832402	0.0664245	0.172855	0.106447	0.0145713		AHN	0.0949519	0.0631808	0.101929	0.0898458	0.133408	0.10522	0.117933	0.0854962	0.0989956	0.00702142

### Sheet: Table S3
Table S3. Complete data set of convergence index, related to Figure 4.
Region name	Father1	Father2	Father3	Father4	Father5	Father6	Father7	Father_Ave	Father_SEM		Region name	Virgin male1	Virgin male2	Virgin male3	Virgin male4	Virgin male5	Virgin male6	Virgin male7	Virgin male8	Virgin male_Ave	Virgin male_SEM		D'-value
ACB	0.0258065	0.0609756	0.152778	0.048	0.025	0	0	0.0446514	0.01846		ACB	0	0	0	0.00772201	0	0.0135135	0.0100503	0.021097	0.00654785	0.00263789		0.676775
BMAa	0	0	0.0972222	0	0	0	0	0.0138889	0.0128586		BMAa	0.0277778	0	0	0	0.00480769	0	0.00502513	0.0168776	0.00681103	0.00338587		0.162346
BLAa	0.0387097	0.097561	0	0.024	0.1	0.0075188	0	0.0382556	0.0152561		BLAa	0	0	0	0	0.0144231	0.0608108	0	0.0126582	0.0109865	0.00696036		0.454102
SF	0.0258065	0.0487805	0.111111	0.008	0	0	0	0.0276712	0.0143537		SF	0	0	0	0.030888	0.0144231	0.0405405	0.0100503	0.021097	0.0146249	0.00506309		0.249466
NDB	0.0709677	0.0365854	0.180556	0.16	0.04	0	0	0.0697298	0.0256107		NDB	0	0	0	0.027027	0.0144231	0.0202703	0.0502513	0.0253165	0.017161	0.00580877		0.624412
Sl	0.0258065	0.097561	0.222222	0	0.09	0	0	0.0622271	0.0287712		Sl	0.125	0	0.0550725	0.0965251	0	0	0	0.0295359	0.0382667	0.0163615		0.195757
CEA	0.103226	0.195122	0.291667	0.112	0.085	0.24812	0.0288462	0.151997	0.0332707		CEA	0.0416667	0	0.0144928	0.0540541	0.0961538	0.141892	0.0201005	0.0253165	0.0492095	0.0157714		0.77497
MS	0.0322581	0	0	0.04	0.015	0.0676692	0	0.0221325	0.00905288		MS	0.0972222	0	0.0753623	0	0.0576923	0.121622	0.0552764	0.0464135	0.0566985	0.014111		-0.541248
MEA	0.167742	0.0487805	0.180556	0.112	0.105	0.218045	0.00961538	0.120248	0.0259924		MEA	0.0416667	0	0	0.034749	0.269231	0.0540541	0.0301508	0.0759494	0.0632251	0.0287904		0.379646
RE	0	0	0	0	0.07	0	0.0480769	0.0168681	0.010321		RE	0.305556	0	0	0.0772201	0.0384615	0.0878378	0.0100503	0.0253165	0.0680552	0.0335903		-0.418487
VLPO	0.283871	0.292683	0.597222	0.16	0	0.18797	0	0.217392	0.0718612		VLPO	0	0	0.0666667	0	0.158654	0.256757	0.110553	0.130802	0.090429	0.0304783		0.459459
OV	0.0709677	0.097561	0.0833333	0	0.08	0.0601504	0	0.0560018	0.0139706		OV	0.527778	0	0.0376812	0.0540541	0.144231	0.195946	0.0552764	0.0590717	0.134255	0.0565186		-0.397583
SCH	0.122581	0.146341	0.5	0.24	0.13	0.12782	0	0.180963	0.0549668		SCH	0.402778	0.0210526	0.0608696	0.0810811	0.177885	0.22973	0.0954774	0.0632911	0.14152	0.0415084		0.150068
RCH	0.212903	0.353659	0.277778	0.28	0.14	0.135338	0.125	0.217811	0.0311062		RCH	0.222222	0.273684	0.269565	0.146718	0.163462	0.0337838	0	0.0295359	0.142371	0.036455		0.406881
VMHc	0.16129	0.512195	0.513889	0.256	0.135	0.383459	0.0384615	0.285756	0.0659505		VMHc	0.416667	0.0210526	0.171014	0.127413	0.25	0.317568	0.080402	0.177215	0.195166	0.0425796		0.307165
PVT	0.154839	0.426829	0.361111	0.176	0.165	0.24812	0.0673077	0.228458	0.0441478		PVT	0.319444	0	0.301449	0.003861	0.254808	0.581081	0.0954774	0.101266	0.207173	0.0651342		0.0707062
MPNl	0.425806	0.512195	0.944444	0.496	0.26	0.804511	0	0.491851	0.110939		MPNl	0.277778	0.0421053	0.350725	0.266409	0.25	0.587838	0.321608	0.21519	0.288957	0.0504262		0.465202
LHA	0.541935	1.84146	1.20833	0.216	0.795	0.578947	0.480769	0.808921	0.192156		LHA	0.652778	0	0.104348	0.316602	0.552885	0.412162	0.180905	0.0970464	0.289591	0.0774643		0.713857
SFO	0.309677	0.5	1.36111	0.432	0.2	0.511278	0.105769	0.488548	0.144772		SFO	0.75	0.157895	0.304348	0.104247	0.384615	0.27027	0.306533	0.198312	0.309528	0.0659939		0.314242
VMHvl	0.232258	0.97561	1.36111	0.288	0.275	0.496241	0.240385	0.552658	0.155378		VMHvl	0.986111	0.0421053	0.231884	0.138996	0.3125	0.621622	0.125628	0.177215	0.329508	0.105322		0.314745
LS	0.180645	0.414634	1	0.464	0.48	0.676692	0.0673077	0.46904	0.10811		LS	0.305556	0	0.402899	0.235521	0.576923	0.5	0.376884	0.320675	0.339807	0.0579769		0.287173
LPO	0.0193548	0.585366	0.333333	0.376	0.135	0.481203	0	0.275751	0.0799267		LPO	0.277778	0.105263	0.411594	0.401544	0.278846	0.628378	0.41206	0.308017	0.352935	0.0499477		-0.218813
VMHdm	0.148387	0.280488	0.416667	0.2	0.125	0.172932	0.0769231	0.202914	0.0397782		VMHdm	1.25	0.0210526	0.324638	0.169884	0.341346	0.486486	0.341709	0.21519	0.393788	0.123294		-0.420453
MEPO	0.219355	0.829268	1.97222	0.384	0.355	0.56391	0.0769231	0.628668	0.223894		MEPO	0.833333	0.0736842	0.492754	0.223938	0.394231	0.560811	0.41206	0.405063	0.424484	0.0744909		0.254258
MPO	0.251613	1.37805	0.888889	0.416	0.21	0.586466	0.336538	0.581079	0.147305		MPO	0.652778	0.242105	0.382609	0.239382	0.735577	0.97973	0.432161	0.405063	0.508676	0.0857142		0.114532
MPNm	0.651613	0.902439	1.75	0.888	0.425	1.42857	0.346154	0.913111	0.180413		MPNm	0.333333	0.4	0.469565	0.420849	0.384615	1.06081	0.688442	0.548523	0.538267	0.0789522		0.535002
PVpo	0.825806	1.08537	0.486111	0.488	0.305	0.300752	0.740385	0.604489	0.101843		PVpo	1.26389	0.589474	0.405797	0.540541	0.365385	0.662162	0.346734	0.28692	0.557613	0.103743		0.0832789
ARH	1.27742	1.35366	1.16667	0.848	0.695	1.04511	0.836538	1.03177	0.0866181		ARH	2.06944	0.305263	0.965217	0.42471	0.822115	0.722973	0.748744	0.565401	0.827984	0.180374		0.275633
AVPV	0.864516	1.67073	0.833333	1.176	0.46	0.736842	0.355769	0.871028	0.155605		AVPV	1.86111	0.852632	0.756522	0.509653	0.754808	0.898649	0.984925	0.333333	0.868954	0.150033		0.00248023
BST	0.780645	2.70732	1.81944	0.832	0.94	1.3985	0.432692	1.27294	0.272011		BST	1	0.347368	1.02029	0.27027	1.24038	1.83784	0.658291	0.869198	0.905455	0.166816		0.308424
DMH	1.11613	1.68293	0.777778	0.624	0.66	0.984962	0.538462	0.912037	0.138896		DMH	3.48611	0.126316	1.05217	0.992278	0.850962	0.668919	0.356784	0.708861	1.0303	0.343916		-0.0882415
SO	1.26452	2.39024	2.55556	1.048	0.705	1.07519	1.25962	1.47116	0.248709		SO	2.38889	0.905263	0.313043	0.6139	1.18269	1.54054	0.673367	1.06751	1.08565	0.214224		0.305006
AHN	0.819355	2.13415	4.125	1.272	0.745	0.962406	1.29808	1.62228	0.419016		AHN	2.19444	0.305263	1.02609	0.65251	1.70673	1.71622	0.974874	0.708861	1.16062	0.213681		0.269505

### Sheet: Table S4
Table S4. Complete data set of input fraction, related to Figure S4.
Cell type	Father1	Father2	Father3	Father4	Father5	Father6	Father_Ave	Father_SEM
OT	0.0819672	0.0444444	0.0486618	0.0255048	0.0327869	0.0336488	0.0445023	0.00752197
VT	0.229508	0.177778	0.155718	0.165781	0.143443	0.239748	0.185329	0.0148919
CRH	0.286885	0.118519	0.282238	0.195537	0.20082	0.227129	0.218521	0.023363
TRH	0.0327869	0.0296296	0.0340633	0.0510096	0.0204918	0.0336488	0.033605	0.00369519
Cell type	Virgin male1	Virgin male2	Virgin male3	Virgin male4	Virgin male5	Virgin male6	Virgin male_Ave	Virgin male_SEM
OT	0.104019	0.0479042	0.0577617	0.056338	0.0625815	0.0753296	0.0673223	0.0074951
VT	0.186826	0.141516	0.247887	0.208605	0.180791		0.193125	0.0156126
CRH	0.138922	0.173285	0.259155	0.302477	0.0150659		0.177781	0.0448006
TRH	0.0283688	0.0526946	0.0462094	0.0338028	0.0312907	0.0527307	0.0408495	0.0041062

### Sheet: Table S5
Table S5. Complete data set of convergence index, related to Figure S4.
Cell type	Father1	Father2	Father3	Father4	Father5	Father6	Father_Ave	Father_SEM
OT	0.222222	0.116883	0.333333	0.202247	0.55814	0.436364	0.311532	0.0611649
VT	0.622222	0.467532	1.06667	1.31461	2.44186	3.10909	1.50366	0.392104
CRH	0.777778	0.311688	1.93333	1.55056	3.4186	2.94545	1.8229	0.449345
TRH	0.0888889	0.0779221	0.233333	0.404494	0.348837	0.436364	0.264973	0.0584211
Cell type	Virgin male1	Virgin male2	Virgin male3	Virgin male4	Virgin male5	Virgin male6	Virgin male_Ave	Virgin male_SEM
OT	1.69231	0.493827	0.449438	0.421053	0.545455	0.740741	0.723803	0.181806
VT	1.92593	1.10112	1.85263	1.81818	1.77778		1.69513	0.134594
CRH	1.4321	1.34831	1.93684	2.63636	0.148148		1.50035	0.365364
TRH	0.461538	0.54321	0.359551	0.252632	0.272727	0.518519	0.401363	0.0465127
Cell type	d'-value
OT	-0.692715
VT	-0.151786
CRH	0.168201
TRH	-0.530628

### Sheet: Table S6
Table S6. List of primers used in this study.
Primer description	Primer sequence (5’ – 3’)
OT, forward	AAGGTCGGTCTGGGCCGGAGA
OT, reverse	TAAGCCAAGCAGGCAGCAAGC
VT, forward	ACACAGTGCCCACCTATGCT
VT, reverse	CTCTTGGGCAGTTCTGGAAG
CRH, forward	TTCTCCCCCACCTTCTCTCT
CRH. Reverse	ACTGGATGACTCCCATCTGC
TRH, forward	GTGCCAACCAAGACAAGGAT
TRH, reverse	GGAGGATGCGCTGAAGTTAT
Cre, forward	CCAAGAAGAAGAGGAAGGTGTC
Cre, reverse	ATCCCCAGAAATGCCAGATTAC
c-fos_1, forward	AGCGAGCAACTGAGAAGACTG
c-fos_1, reverse	ATCTCCTCTGGGAAGCCAAG
c-fos_2, forward	CCAGTCAAGAGCATCAGCAA
c-fos_2, reverse	CATTCAGACCACCTCGACAA
Galanin, forward	GCTCCCACTGGGCATAAATA
Galanin, reverse	GCTTGAGGAGTTGGCAGAAG
Calcr_1, forward	CTGCTCCTAGTGAGCCCAAC
Calcr_1, reverse	AGCAAGTGGGTTTCTGCACT
Calcr_2, forward	TCCCAGGAGCTGACCATATC
Calcr_2, reverse	TAGCAGCAAGCAAGAGGTCA
Calcr_3, forward	TTGCCCTTGGGTGCTATCTA
Calcr_3, reverse	AGCAGAAGCGTTTCACACAA
TH_1, forward	GCCGTCTCAGAGCAGGATAC
TH_1, reverse	GGGTAGCATAGAGGCCCTTC
TH_2, forward	CTGGAGGCTTTCCAGCTTCT
TH_2, reverse	ATACAGCATGAAGGGCAGGA
Ucn3, forward	TTGCTTCTCGGCTTACCTGT
Ucn3, reverse	AATTCTTGGCCTTGTCGATG
Tac2, forward	CCCTGCACTCTTGTCTCTGTC
Tac2, reverse	CTATGGGGTTGAGGCTGTTC
Orexin, forward	GGCCTCAGACTTCTTGGGTA
Orexin, reverse	GGGAAGTTTGGATCAGGACA
Pmch, forward	TCCAATGCACTCTTGTTTGG
Pmch, reverse	GCCAACATGGTCGGTAGACT
Pdyn, forward	TTCTCACCCTGACGGTCTCT
Pdyn, reverse	TTCTCTGGATTCTGGGATGG
vGluT2_1, forward	TAGCTTCCTCTGTCCGTGGT
vGluT2_1, reverse	GGGCCAAAATCCTTTGTTTT
vGluT2_2, forward	CCACCAAATCTTACGGTGCT
vGluT2_2, reverse	GGAGCATACCCCTCCCTTTA
vGluT2_3, forward	CTCCCCCATTCACTACCTGA
vGluT2_3, reverse	GGTCAGGAGTGGTTTGCATT
vGAT_1, forward	GCTTCCGAAACCTTTGGTG
vGAT_1, reverse	GTACAGGCACGCGATGAG
vGAT_2, forward	GAAGACGGGGAGGTGGTG
vGAT_2, reverse	ATGGCCACATCGAAGAAGAC
